# Pan-Cancer chromatin analysis of the human vtRNA genes uncovers their association with cancer biology

**DOI:** 10.1101/2020.10.05.324723

**Authors:** Rafael Sebastián Fort, María Ana Duhagon

## Abstract

The vault RNAs (vtRNAs) are a class of 84-141 nt eukaryotic non-coding RNAs transcribed by RNA polymerase III, named for their association with the conserved vault particle, a riboprotein complex whose function remains poorly understood. Of the 4 human vtRNA genes, the three clustered at locus 1, i.e. vtRNA1-1, vtRNA1-2 and vtRNA1-3, are integral components of the vault particle, while vtRNA2-1 is a more divergent homologue located in a second locus. Gene expression studies of vtRNAs in large cancer cohorts have been hindered by the failure of vtRNA sequencing using conventional transcriptomic approaches. However, since the vtRNAs transcription is regulated by DNA methylation, the analysis of the chromatin status of their promoters is a suitable surrogate approach to study their expression. Here we infer the landscape of vtRNA expression in cancer from the genome-wide DNA methylation (Illumina Infinium Human Methylation 450 K BeadChip) and chromatin accessibility (ATAC-seq) data of The Cancer Genome Atlas (TCGA). On average, vtRNA1-1 has the most accessible chromatin, followed by vtRNA1-2, vtRNA2-1 and vtRNA1-3. The correlation of the chromatin status of the vtRNA promoters and the binding sites of a common core of transcription factors stands for their transcriptional co-regulation by factors related to viral infection. Yet, vtRNA2-1 is the most independently regulated vtRNA homologue across tissue types. VtRNA1-1 and vtRNA1-3 chromatin status does not significantly change in cancer, though vtRNA1-3 promoter has repressive chromatin marks in a few cancer types. However, vtRNA2-1 and vtRNA1-2 expression are widely deregulated in neoplastic tissues and is compatible with a broad oncogenic role of vtRNA1-2, and both tumor suppressor and oncogenic functions of vtRNA2-1 depending of tissue contexts. Yet, vtRNA1-1, vtRNA1-2 and vtRNA2-1 promoter DNA methylation predicts a shorter patient overall survival cancer-wide. In addition, gene ontology analyses of co-regulated genes identifies a chromosome 5 regulatory domain controlling vtRNA1-1 and neighboring genes, and epithelial differentiation, immune and thyroid cancer gene sets for vtRNA1-2, vtRNA2-1 and vtRNA1-3 respectively. Furthermore, vtRNA expression patterns are associated with cancer immune subtypes. Finally, vtRNA1-2 expression is positively associated with cell proliferation and wound healing, in agreement with its oncogenic expression profile. Overall, our study presents the landscape of vtRNA expression cancer-wide, identifying co-regulated gene networks and ontological pathways associated with the different vtRNA genes that may account for their diverse roles in cancer.
