## Supplementary_Table_2 for "Pan-Cancer chromatin analysis of the human vtRNA genes uncovers their association with cancer biology"

### Sheet: Binding_Factors
HG38	K562 cell line
ENCODE
	vtRNA1-1	vtRNA1-2	vtRNA1-3	vtRNA2-1		common to all vtRNAs	common to cluster vtRNA1 locus	vtRNA1-1	vtRNA1-2	vtRNA1-3	vtRNA2-1
	AFF1	AFF1	AFF1	AFF1		AFF1	AFF1	CBFA2T2	DACH1	PHB2	CTCFL
	ARNT	ARNT	ARNT	ARNT		ARNT	ARNT	CBFA2T3	ELF1	TAF7	E2F6
	ATF1	ATF1	ATF1	ATF1		ATF1	ATF1	RUNX1	MEF2A	YBX3	HES1
	ATF3	ATF3	ATF3	ATF3		ATF3	ATF3	SMAD1	MITF		SP1
	ATF7	ATF4	ATF4	ATF4		ATF7	ATF7	Tcf12	NEUROD1
	Bdp1	ATF7	ATF7	ATF7		Bdp1	Bdp1		NR3C1
	CBFA2T2	BHLHE40	Bdp1	BHLHE40		CTCF	CTCF		SMARCB1
	CBFA2T3	Bdp1	CTBP1	Bdp1		E2F1	E2F1		Yy1
	CTBP1	CREB3L1	CTCF	CREB3L1		E4F1	E4F1		ZZZ3
	CTCF	CTBP1	E2F1	CTCF		EP300	EP300
	E2F1	CTCF	E2F8	CTCFL		GMEB1	GMEB1
	E4F1	DACH1	E4F1	E2F1		Jund	Jund
	ELF4	E2F1	EP300	E2F6		MEIS2	MEIS2
	EP300	E2F8	ESRRA	E2F8		MGA	MGA
	ESRRA	E4F1	ETS1	E4F1		MNT	MNT
	ETS1	ELF1	Egr1	EP300		Max	Max
	ETV6	ELF4	FOXK2	Egr1		NFATC3	NFATC3
	Egr1	EP300	GABPB1	GMEB1		NFIC	NFIC
	FOXK2	ESRRA	GMEB1	HCFC1		REST	REST
	FOXM1	ETS1	HDAC1	HES1		SMARCA4	SMARCA4
	GABPB1	ETV6	HDAC3	Jund		TARDBP	TARDBP
	GMEB1	FOXK2	IKZF1	LEF1		TBP	TBP
	HCFC1	FOXM1	IRF2	MEIS2		ZNF24	ZNF24
	HDAC1	GABPB1	JUN	MGA			CTBP1
	HDAC2	GMEB1	Jund	MNT			ESRRA
	HDAC3	HDAC1	KDM1A	MYC			ETS1
	IKZF1	HDAC2	LEF1	Max			FOXK2
	IRF2	HDAC3	MAFF	NFATC3			GABPB1
	JUN	IKZF1	MAFK	NFIC			HDAC1
	Jund	IRF2	MEIS2	NR2F1			HDAC3
	LEF1	JUN	MGA	Nrf1			IKZF1
	MAFF	Jund	MNT	RB1			IRF2
	MAFK	KDM1A	Max	REST			JUN
	MEIS2	MAFF	NFATC3	Rad21			MAFF
	MGA	MAFK	NFIC	SMARCA4			MAFK
	MNT	MEF2A	NR0B1	SP1			RFX5
	MYC	MEIS2	NR2C1	SPI1			SIN3A
	Max	MGA	Nrf1	TARDBP			SOX6
	NFATC3	MITF	PHB2	TBP			ZKSCAN1
	NFIC	MNT	PKNOX1	ZNF24
	PKNOX1	MYC	REST	ZSCAN29
	RB1	Max	RFX5
	REST	NEUROD1	SIN3A
	RFX5	NFATC3	SMARCA4
	RUNX1	NFIC	SOX6
	Rad21	NR0B1	SPI1
	SIN3A	NR2C1	TAF1
	SMAD1	NR2F1	TAF7
	SMARCA4	NR3C1	TARDBP
	SOX6	RB1	TBP
	TAF1	REST	THAP1
	TARDBP	RFX5	TRIM28
	TBP	Rad21	YBX3
	Tcf12	SIN3A	ZKSCAN1
	ZBTB33	SMARCA4	ZNF24
	ZHX1	SMARCB1	ZSCAN29
	ZKSCAN1	SOX6
	ZNF24	SPI1
	ZNF639	TARDBP
		TBP
		THAP1
		TRIM28
		Yy1
		ZBTB33
		ZHX1
		ZKSCAN1
		ZNF24
		ZNF639
		ZSCAN29
		ZZZ3

### Sheet: KEEG_terms
	#term ID	term description	observed gene count	background gene count	false discovery rate	matching proteins in your network (IDs)	matching proteins in your network (labels)
	hsa05166	HTLV-I infection	6	250	2.24e-05	ENSP00000262053,ENSP00000263253,ENSP00000300659,ENSP00000344352,ENSP00000345571,ENSP00000375942	ATF1,ATF3,E2F1,EP300,NFATC3,TBP
	hsa05161	Hepatitis B	3	142	0.018	ENSP00000263253,ENSP00000300659,ENSP00000345571	E2F1,EP300,NFATC3
	hsa05202	Transcriptional misregulation in cancer	3	169	0.0197	ENSP00000262053,ENSP00000351490,ENSP00000378578	AFF1,ATF1,MAX
	hsa05167	Kaposi's sarcoma-associated herpesvirus infection	3	183	0.0197	ENSP00000263253,ENSP00000300659,ENSP00000345571	E2F1,EP300,NFATC3
	hsa05016	Huntington's disease	3	193	0.0197	ENSP00000263253,ENSP00000311816,ENSP00000375942	EP300,REST,TBP
	hsa05200	Pathways in cancer	4	515	0.0275	ENSP00000263253,ENSP00000345571,ENSP00000351407,ENSP00000351490	ARNT,E2F1,EP300,MAX
	hsa05211	Renal cell carcinoma	2	68	0.0275	ENSP00000263253,ENSP00000351407	ARNT,EP300
	hsa04010	MAPK signaling pathway	3	293	0.0344	ENSP00000252818,ENSP00000300659,ENSP00000351490	JUND,MAX,NFATC3
	hsa05165	Human papillomavirus infection	3	317	0.0344	ENSP00000263253,ENSP00000345571,ENSP00000375942	E2F1,EP300,TBP
	hsa05222	Small cell lung cancer	2	92	0.0344	ENSP00000345571,ENSP00000351490	E2F1,MAX
	hsa05215	Prostate cancer	2	97	0.0344	ENSP00000263253,ENSP00000345571	E2F1,EP300
	hsa04066	HIF-1 signaling pathway	2	98	0.0344	ENSP00000263253,ENSP00000351407	ARNT,EP300
	hsa04110	Cell cycle	2	123	0.041	ENSP00000263253,ENSP00000345571	E2F1,EP300
